# Myocardial Endoglin Regulates Cardiomyocyte Proliferation and Cardiac Regeneration

**DOI:** 10.1101/2024.09.27.615380

**Authors:** Daniel W. Sorensen, Philip M. Tan, Bayardo I. Garay, Jacob Solinsky, Doğacan Yücel, Michael J. Zhang, Conor Galvin, Henry Elsenpeter, Jennifer Mikkila, Kendra Jerdee, Timothy D. O’Connell, Jeffery D. Molkentin, Rita C.R. Perlingeiro, Yasuhiko Kawakami, Jeffrey J. Saucerman, Jop H. van Berlo

## Abstract

The mammalian heart loses almost all its regenerative potential in the first week of life due to the cessation of the ability of cardiomyocytes to proliferate. In recent years, a number of regulators of cardiomyocyte proliferation have been identified. Despite this, a clear understanding of the regulatory pathways that control cardiomyocyte proliferation and cardiac regeneration is lacking, and there are likely additional regulators to be discovered. Here, we performed a genome-wide screen on fetal murine cardiomyocytes to identify potential novel regulators of cardiomyocyte proliferation. Endoglin was identified as an inhibitor of cardiomyocyte proliferation in vitro. Endoglin knock-down resulted in enhanced DNA synthesis, cardiomyocyte mitosis and cytokinesis in mouse, rat and human cardiomyocytes. Using gene-targeted mice, we confirmed myocardial Endoglin to be important in cardiomyocyte proliferation and cardiac regeneration using gene-targeted mice. Mechanistically, we show that Smad signaling is required for the endoglin-mediated anti-proliferative effects. Our results identify the TGF-β coreceptor Endoglin as a regulator of cardiac regeneration and cardiomyocyte proliferation.

**Summary:** High-content function screening is used to identify a novel inhibitor of cardiomyocyte proliferation which can promote mammalian cardiac regeneration.
