## Supplemental Table 1 for "Myocardial Endoglin Regulates Cardiomyocyte Proliferation and Cardiac Regeneration"

### Sheet: Sheet1
Gene Name	Mean %EdU+	Mean %H3+	Mean Myocyte Quantity
MYC ADENOVIRUS	0.289146	0.322945	464.341
2700085E05Rik	0.177386	0.198729	1094.52
Rhbdf1	0.268414	0.183058	958.78
Clgn	0.307157	0.179527	818.542
Tmem38a	0.355144	0.150973	762.116
LOC434436	0.188968	0.145123	1068.89
Ccdc115	0.133136	0.138889	142.068
Cbln2	0.189417	0.132453	911.678
Carm1	0.208324	0.132291	1220.24
Tmod1	0.0688014	0.130904	632.07
Cpsf3l	0.200806	0.1222	784.426
Selk	0.247415	0.121133	1163.32
Ccdc155	0.35935	0.111964	1055.05
Fcrla	0.113166	0.107021	611.18
A430033K04Rik	0.063129	0.0929368	157.655
Klhl36	0.189037	0.0912624	679.591
Ctsb	0.218135	0.0834748	888.911
Foxp4	0.0764831	0.0804846	1014.2
Pcdh1	0.0392998	0.0792918	1101
C820004L04Rik	0.10559	0.0790698	132.422
Gpx2	0.145058	0.0785061	684.3
Olfr1037	0.0203634	0.07701	900.116
Luzp2	0.0420812	0.0767285	612.027
Tm4sf4	0.115093	0.0763807	985.954
Ppm2c	0.0344683	0.0743581	979.574
Slc32a1	0.10461	0.0742146	286.942
Hint2	0.0925153	0.0726097	770.404
Gyg	0.0421303	0.0720918	1453.49
Rab8a	0.19122	0.0720913	1036.01
Kdelc1	0.0593297	0.071644	895.945
Ccdc134	0.0766285	0.0715408	1006.9
Nudt7	0.0586646	0.0712	679.35
C730027P07Rik	0.105032	0.0669369	1015.13
Setbp1	0.0349345	0.0625863	1486.84
Tnf	0.0270956	0.0605427	764.656
Dnajc18	0.123073	0.0604458	686.007
Tspan6	0.0548186	0.0595611	296.961
Ppp1r9a	0.103204	0.0584127	1256.79
Ephb1	0.0360761	0.0582926	960.78
Olfr711	0.0546828	0.0566443	1028.13
Myb	0.0213251	0.0565916	1275.7
Atp10d	0.112364	0.0565802	949.545
Gpr1	0.0174356	0.0563246	1124.15
Gpatch3	0.152738	0.0557963	1325.14
Klk1b27	0.0298466	0.0557015	1251.69
Lrtm1	0.0262883	0.0555952	787.977
Polr3d	0.0594981	0.0552283	775.151
Hmx2	0.0602634	0.0549242	369.679
Rnf182	0.075261	0.0548463	386.086
Tmem57	0.0348227	0.0547012	926.495
6330406I15Rik	0.033643	0.0544967	614.774
Rorb	0.0654137	0.0530261	1063.55
Arf5	0.0268563	0.0527324	882.228
Cdkn1a	0.0579581	0.0526422	1068.7
Olfr1281	0.143376	0.0524862	966.217
Olfr1213	0.0681165	0.0519981	632.873
Alg14	0.0367049	0.0515807	770.959
Pcdhb11	0.0428342	0.0513901	1498.52
Pmepa1	0.0277646	0.050885	1159.6
Trim32	0.183383	0.049636	891.076
Ndufa3	0.0859437	0.0492169	861.537
F13b	0.0941681	0.0485767	1020.76
Tnp1	0.0672762	0.0482965	995.592
E030025L21Rik	0.037487	0.0480675	994.832
Trpv2	0.0275783	0.0474519	968.894
Wars2	0.0649119	0.0472395	821.41
Clstn2	0.0444636	0.0471209	1000.42
Usp3	0.035192	0.0470447	1006.02
Bhlhb4	0.0279206	0.0470193	859.032
Gas2	0.0343099	0.0469522	1279.6
Acsbg1	0.0427826	0.0469493	936.523
Ift172	0.0570496	0.0463686	1071.95
Rpl7a	0.0228112	0.0460289	958.961
1200009I06Rik	0.0412837	0.0455213	822.078
Psen2	0.0373378	0.0453179	1178.21
Tmem132e	0.0290821	0.0452645	897.465
Ppp1r1b	0.0272326	0.0451237	1001.28
Olfr1314	0.0486044	0.044542	1161.74
Prr13	0.0711533	0.0444177	1044.1
Chaf1b	0.0265262	0.0441804	941.242
Arl5a	0.0408646	0.0439635	1087.85
Dgat2	0.0241536	0.0435379	984.509
Ltbp3	0.0414208	0.0433116	738.585
Olfr1280	0.0510711	0.0432401	967.202
B130050I23Rik	0.039193	0.0431776	1036.72
Lox	0.0425848	0.042708	1143.33
Eras	0.0398634	0.0426506	986.415
Stfa1	0.0304465	0.0425156	988.157
Itpa	0.0887362	0.0421828	944.63
Rpgrip1	0.0269291	0.0420954	636.072
Ifitm7	0.0383657	0.0412053	1037.63
AW456874	0.044256	0.0411313	1121.96
Ugdh	0.0501805	0.0410281	977.321
Il2rg	0.0291082	0.0409496	904.496
Nup88	0.172225	0.0405494	914.726
Tm9sf3	0.0411965	0.0401374	1039.31
Ecgf1	0.0339929	0.0394878	922.127
Eng	0.0362178	0.0394105	946.124
Gpr20	0.0353773	0.0392353	1051.09
Gpr85	0.104595	0.0389085	788.72
Ccndbp1	0.0406646	0.0387628	728.897
Slc16a1	0.0451525	0.0386111	1103.92
Grasp	0.0314562	0.0385977	890.317
Ntn4	0.0343443	0.0385759	1075.5
Frem2	0.0383733	0.0385486	973.033
Eaf2	0.0262228	0.0382003	1076.67
Rsn	0.0308249	0.0381865	1084.99
Pdcl	0.0348057	0.0378964	1327.49
Ptpn7	0.0203602	0.0378583	1004.17
Mamdc1	0.025479	0.0376825	1017.63
Tbc1d10b	0.0342954	0.0376608	906.673
Ppm1f	0.0692994	0.0375188	555.946
Corin	0.0309941	0.0375154	1104.22
Tnfsf14	0.0230843	0.03751	879.675
Ap2s1	0.0408433	0.0372947	1090.14
Wwp2	0.0578543	0.037171	1017.15
Mospd1	0.0182392	0.0370537	1052.29
LOC433158	0.0398678	0.0370007	1320.55
UNK	0.0687578	0.0369668	1163.25
Pcdhgc3	0.0298109	0.0367129	1383.81
Zscan2	0.0738166	0.0364664	680.374
Casp3	0.0380681	0.0363963	1055.1
Gemin6	0.021278	0.0362174	894.625
2310002B06Rik	0.0273901	0.0360804	1029.84
Dusp23	0.0384696	0.0360169	1069.96
Msh2	0.031559	0.0358861	1098.45
Efcbp1	0.0246619	0.0358336	1010.36
Gimap3	0.0108615	0.0357698	710.195
Crym	0.0331489	0.0356974	1042.74
Cd33	0.0408575	0.0356295	971.767
Trhde	0.0350127	0.0350035	1172.04
2310079F23Rik	0.0225044	0.0349882	928.959
Serpina1f	0.0241881	0.0349127	1060.57
1200014J11Rik	0.0279244	0.0348902	990.992
Stil	0.0174787	0.0348761	960.906
Metapl1	0.0328742	0.0346238	1020.98
Rabgef1	0.198412	0.0345953	970.113
Cyb5	0.0372797	0.0344815	945.545
Rbl1	0.0883303	0.0343731	590.831
V1rg6	0.0306026	0.0342105	794.41
Olfr218	0.0242705	0.0340095	918.131
Shh	0.0438164	0.0338937	1011.06
Tor1b	0.0280867	0.033716	1078.26
Kcnab2	0.0231772	0.033542	1000.42
Sftpa1	0.029751	0.0335281	1093.77
Clec2i	0.0380213	0.0334041	977.775
Dcaf12l2	0.0332575	0.0333695	1163.41
Pcdha4	0.0175868	0.0332992	1157.08
E130012A19Rik	0.0351106	0.0332712	972.049
Abcd4	0.0369656	0.0332702	1051.72
Csl	0.0307817	0.0332242	1012.31
Taar7b	0.0112947	0.0332203	1123.76
Slc4a1	0.0335202	0.0331678	1049.9
Nhlh1	0.0345827	0.0330891	1043.14
Usp33	0.0286172	0.0330452	1034.37
Igsf9	0.0417276	0.0328296	690.669
Trpc7	0.0440741	0.0327047	973.347
Tpr	0.0246374	0.0326751	806.841
Thap3	0.0291459	0.0325938	1051.63
Cxcl11	0.0237367	0.0324369	940.69
Csrp2bp	0.0326627	0.0321326	1031.93
Dicer1	0.0222283	0.0320625	994.25
Slamf9	0.0236376	0.0320334	738.728
Klk1b16	0.0316058	0.0318554	1105.93
Nsdhl	0.0351548	0.0317705	1168.49
Olfr729	0.0329628	0.0317152	1053.03
Olfr812	0.0244367	0.031445	1154.84
Eed	0.190265	0.0312057	1373.31
Zfp697	0.0393078	0.0311049	940.595
Sntb2	0.0351993	0.0310393	1098.66
Mocs2	0.14064	0.0309336	900.593
MGC48079	0.0246111	0.030882	1148.15
Slc24a2	0.0252542	0.0307827	786.711
Arrdc3	0.0183242	0.0306828	966.538
Hyal1	0.0236934	0.030681	1034.35
Gdf3	0.0306279	0.0304505	897.899
Olfr381	0.0331265	0.030365	1043.8
Senp8	0.0292378	0.0302985	1026.41
Lars2	0.0538538	0.0301887	787.424
A830005F24Rik	0.0374152	0.0300807	844.649
Cd93	0.0318694	0.0300618	913.034
Olfr1404	0.0226823	0.0300052	1098.01
Mecr	0.03052	0.0297028	1118.43
Kmd2a	0.0300226	0.0296649	1000.6
Taar2	0.0386193	0.0296378	969.591
Naif1	0.00870945	0.0295151	912.101
Olfr389	0.0277259	0.0295055	1016.6
Cox6a1	0.0492322	0.0293177	1470.22
D15Wsu169e	0.0410527	0.0293087	1153.11
Als2cr12	0.0240512	0.029273	977.221
Krtcap1	0.020012	0.0292351	966.49
Cdc42ep2	0.0253502	0.0290366	1144.74
Cyb5b	0.0244894	0.0289563	1019.45
Taf6l	0.0256473	0.028826	1195.34
Aloxe3	0.0366472	0.0283688	1068.51
AF251705	0.024782	0.0283575	782.239
Stat4	0.0188851	0.0281944	1198.89
Tcfap2d	0.0267699	0.0281917	951.121
Slc5a6	0.0196375	0.0278552	1083.4
4833426J09Rik	0.0346157	0.0278052	1107.22
5730508B09Rik	0.0241991	0.027727	1073.72
Tfip11	0.0173053	0.0275614	1224.31
Igf1	0.0234223	0.0274183	1062.87
Mapre3	0.101314	0.0271912	1097.52
Phc3	0.0275614	0.0271408	980.59
D3Ertd751e	0.0259413	0.0269466	1058.66
Scml2	0.0416385	0.0268908	580.529
Ccnd1	0.0236447	0.0266159	1169.89
Cdh24	0.0226144	0.0266157	1002.63
Tubg2	0.0296174	0.0265751	1019.74
4931419K03Rik	0.051749	0.0263896	1059.18
Zfp12	0.0287775	0.0263839	1031.26
Fdps	0.103161	0.0263523	1214.24
LOC382421	0.0281876	0.0262747	903.57
Mmp16	0.0342402	0.0262518	636.817
Gad2	0.0509785	0.0262113	879.394
Slc40a1	0.0234902	0.0259747	1029.8
Ola1	0.0233439	0.0258644	1057.7
SH002 LENTIVIRUS	0.0202934	0.0256024	950.669
Hemgn	0.0163604	0.0254305	929.28
6330444E15Rik	0.0187538	0.0251889	1343.19
Kctd4	0.0786938	0.0248834	547.964
Rtn3	0.0194256	0.0243321	945.246
Vmn1r188	0.0286942	0.0240646	1022.47
Smarcd1	0.0303227	0.0240618	950.444
2900064A13Rik	0.0312903	0.0238908	1111.87
Synrg	0.0248298	0.0238361	839.154
Gna14	0.0104079	0.0238219	1295.36
4933402J07Rik	0.0204888	0.0238153	912.228
Lrig3	0.0218076	0.0236803	976.15
Mto1	0.0483454	0.0233953	1170.36
Neurl1a	0.0279283	0.0233307	1126.71
Arhgap17	0.0239575	0.0228823	891.329
Gnb2	0.00707626	0.0225303	819.186
LOC384401	0.0191461	0.0214633	1037.93
Fundc1	0.0229648	0.0208971	1264.09
BC004853	0.0220723	0.0207615	1052.09
Hsh2d	0.0228056	0.020364	946.318
Grhl1	0.0423208	0.0203373	997.44
Ncdn	0.025446	0.0200112	1071.02
Rab11a	0.0608684	0.0194969	768.159
Rreb1	0.0260606	0.0194631	1359.82
Defb22	0.0165734	0.0193678	892.168
Lrrc44	0.0132819	0.0192532	963.784
Scamp3	0.0138457	0.0179718	1269.14
Ing5	0.0197679	0.0174923	1145.81
Rod1	0.0222377	0.0172144	1070.07
Olfr525	0.0236329	0.0169952	876.298
Phox2b	0.0366387	0.0151724	1161.94
Sirt7	0.023121	0.0144267	1095.78
no treatment	0.0175515	0.0135786	931.619
Tor2a	0.029703	0.0114943	827.318
Nrxn1	0.030158	0.00792952	1344.65
Cyp27a1	0.0130173	0	864.502
